# Tracing of streptococcal strains from infant stool across human body sites links gut specificity to adhesins

**DOI:** 10.1101/2025.01.15.633122

**Authors:** Ida Ormaasen, Morten Kjos, Melanie Rae Simpson, Torbjørn Øien, Lars Snipen, Knut Rudi

## Abstract

Streptococcal species are human commensals known to colonize multiple body sites. Despite being early gut colonizers, we lack strain-level information about their origin and persistence in the gut. To gain more insight into the habitats of the streptococci present in the infant gut, we did a systematic study where mother-infant pairs were sampled from multiple body sites (stool, oral cavity, vagina, breast milk). We performed whole metagenome sequencing and isolated streptococci from 100 infant stool samples (collected at 10 days of age). To trace the streptococci at the strain level, we designed selective qPCR primers for seven streptococcal strains, and these were later utilized to screen corresponding samples from multiple body sites of the infants and their mothers. We found that two of the strains (one *Streptococcus parasanguinis* and one *Streptococcus vestibularis*) were highly prevalent in stool samples, both from infants during their first 2 years of life and from their mothers, indicating that these strains are adapted to the gut environment. Interestingly, another *S. parasanguinis* strain, closely related to the gut-prevalent strain, showed a completely different prevalence pattern, and was mainly detected in vaginal swabs, breast milk and oral swabs. Comparisons of their genomes revealed major differences in genes encoding adhesins, suggesting that host surface attachment could be a key factor for the observed differences in body site specificity. Together, our extensive tracing of streptococci across body sites of 100 infants and their mothers, provides strain-level information of prevalence patterns and reveals the presence of gut-specific streptococci.

**Importance:** Streptococci thrive on the mucosal surfaces covering the human body and colonize multiple body sites. To determine the distinct streptococcal composition in each habitat and to evaluate their presence in different habitats, strain-level characterization is crucial. We show that two closely related strains, both isolated from stool, are distributed differently across the human body, with one of them prevalent in the stool samples and the other more prevalent in other samples. This emphasizes the necessity of strain-level analysis for the identification of true colonizers of a habitat.
