## Supplemental Table S3 for "Tracing of streptococcal strains from infant stool across human body sites links gut specificity to adhesins"

### Sheet: Sheet1
Table S3. Primer design results.
The table shows all the results for the two primers for each strain that were chosen for testing.
The columns under Primer characteristics list the information given by the RUCS tool (primer sequence, Tm, GC content and amplicon length) and by Geneious (hairpin tm and self dimer).
The results in the columns under the In silico testing is generated in Geneious Prime (testing against strain genomes, streptococcal MAGs and gut bacterial genomes) and with Primer-BLAST.
The wet lab testing was done using a qPCR machine.
The primers selected for the streptococcal screening are marked in green.
Primers	Primer characteristics											In silico testing										Wet lab testing (qPCR)
Primer pair	Primer sequence		Tm (°C)		GC content (%)		Hairpin Tm		Self dimer		Amplicon length (bp)	Aligning exclusively to the corresponding strain genome when allowing:			Aligning to streptococcal MAGs when allowing:		Aligning to gut bacterial genomes when allowing:			Primer-BLAST matches with another species when allowing:		Lowest true signal (highest Cq value)*	Smallest difference between true and false signal (Cq)**	Melting temperature (°C)	Melt temperature appears to be unique to the true amplicon
	Forward primer	Reverse primer	Forward primer	Reverse primer	Forward primer	Reverse primer	Forward primer	Reverse primer	Forward primer	Reverse primer		0 mismatches	1 mismatch	2 mismatches	0 mismatches	1 mismatch	0 mismatches	1 mismatch	2 mismatches	0 mismatches	1 mismatch
agalactiae1_41	GCCATTGCTGCTAGAACACAA	AGCCACTTTTCACATCGGAAC	59.5	59.1	47.6	47.6	33.5	None	None	None	296	Yes	Yes	Yes	No	No	No	No	No	0	0	18.18	10.7538	79-79.5	No
agalactiae1_217	AGTTGTCAAGTCATCGCCTGT	TTTGAAGCATACGGACGGTCT	59.9	59.7	47.6	47.6	None	None	None	8.2	277	Yes	Yes	Yes	No	No	No	No	Yes. Reverse primer: Faecalibacterium prausnitzii NZ_DS483501.1	0	0	19.09	6.91	81	No
agalactiae2_122	GGTGGGGGAATGCAAATTCTTC	CGACCACTTACAACTGGCTCA	60.1	60.3	50	52.4	None	None	None	None	304	Yes	Yes	Yes	No	No	No	No	No	0	0	17.99	13.22	79	No
agalactiae2_190	CAGAAACAGAAAGGGGGTGGA	TCACAAGGACTATCGCCAAACT	59.9	59.7	52.4	45.5	None	None	None	None	255	Yes	Yes	Yes	No	No	No	No	No	0	0	20.34	10.72	81	Yes
vaginalis3_36	AGGCTACATTACCACACACAGG	AGGAGCCGTTACTTCATCAGC	60	60.1	50	52.4	None	None	None	None	267	Yes	Yes	Yes	Yes. Forward primer and reverse primer: 667_maxbin.002 S. vaginalis, 267 bp amplicon	Yes. Forward primer and reverse primer: 667_maxbin.002 S. vaginalis, 267 bp amplicon	No	No	No	0	0	17.93	10.62	81	Yes
vaginalis3_118	GCGGAACTTGAAGGAGCAGAT	CAGTTGTGTTATCCGCCCACT	60.7	60.6	52.4	52.4	None	None	None	None	319	Yes	Yes	Yes	Yes. Forward primer and reverse primer: 667_maxbin.002 S. vaginalis, 319 bp amplicon	Yes. Forward primer and reverse primer: 667_maxbin.002 S. vaginalis, 319 bp amplicon	No	No	No	0	0	17.27	8.64	83.5	Yes
vaginalis4_113	AGTTCTTCTTGTGACTGCCTCA	TCCTCGAACGGATAGTCGCTA	59.6	60.2	45.5	52.4	None	None	None	None	250	Yes	Yes	Yes	No	No	No	No	No	0	Streptococcus intermedius	14.83	10.85	81	Yes
vaginalis4_201	TGTCCTTCTGCTGCAACGATA	AGTGGGTTACGAGTTTGAGGTG	59.7	60.2	47.6	50	None	None	3	None	262	Yes	Yes	Yes	No	No	No	No	No	0	0	15.03	13.91	81.5	Yes
vestibularis5_210	CCGCATCTCTAACACCCTCAA	GCAGCTGAACGTCTTCTTGAG	59.8	59.5	52.4	52.4	None	None	None	20.4	293	Yes	Yes	Yes	Yes. Forward primer and reverse primer: 536_maxbin.002 S. vestibularis, 293 bp amplicon	Yes. Forward primer and reverse primer: 536_maxbin.002 S. vestibularis, 293 bp amplicon. Reverse primer: 286_maxbin.002, 765_maxbin.006, 735_maxbin.004 and 613_maxbin.001	No	No	No	0	Streptococcus thermophilus	18.73	-0.61		Yes
vestibularis5_576	GTGGTGCTGACGGTAGTTTCT	TGGCATCAGACCAAGCTACAA	60.3	59.6	52.4	47.6	None	33.1	None	None	267	Yes	Yes	Yes	Yes. Forward primer: 536_maxbin.002	Yes. Forward primer: 536_maxbin.002, 765_maxbin.006, 735_maxbin.004 and 613_maxbin.002	No	No	No	0	0	21.22	13.32	82.5-83	No
sp900766505_161	TTGCCCCTTGTTGTACATTGC	CGTTGGCCTTGAAGGAATCATG	59.7	60.2	47.6	50	None	37.7	None	16.9	259	Yes	No. Forward primer: S. parasanguinis 7	No. Forward primer: S. parasanguinis 7. Reverse primer: S. parasanguinis 8, S. parasanguinis 7 and S. parasanguinis 9	No	Yes. Forward primer: 533_maxbin.002. Reverse primer: 765_metabat.5	No	No	No	0	0	na	na	na	na
sp900766505_178	CATTTCCATCAATCCCCGCAA	GCGTAACAGTCATTCGTCGTG	59.2	59.9	47.6	52.4	None	None	None	None	258	Yes	Yes	No. Forward primer: S. vaginalis 3, S. vaginalis 4, S. parasanguinis 8 and S. parasanguinis 9	Yes. Forward primer: 659_maxbin.010	Yes. Forward primer: 659_maxbin.010 and 766_metabat.2	No	Yes. Forward primer: Enterococcus faecalis NZ_KB944666.1	Yes. Forward primer: Enterococcus faecalis NZ_KB944666.2	0	0	na	na	na	na
parasanguinis7_96	GCTTTGGAAAATCTTCGGGCTT	CGAAGGGCCAGTAACACTCTT	60	60	45.5	52.4	31.8	None	None	6.2	321	Yes	Yes	Yes	Yes. Forward primer and reverse primer: 533_maxbin.002 S. parasanguinis_D, 321 bp amplicon	Yes. Forward primer and reverse primer: 533_maxbin.002 S. parasanguinis_D, 321 bp amplicon	No	No	Yes. Forward primer: Enterococcus avium NZ_NBSL01000002.1	0	0	na	na	na	na
parasanguinis7_290	AATCCCATGGTGGACGTACAA	CATCAGGGTGAGTTTCTTGCG	59.4	59.5	47.6	52.4	41	None	11.7	None	277	Yes	No. Reverse primer: S. parasanguinis 8	No. Reverse primer: S. parasanguinis 8. Forward primer: S. sp900766505	Yes. Forward primer and reverse primer: 533_maxbin.002 S. parasanguinis_D, 277 bp amplicon	Yes. Forward primer and reverse primer: 533_maxbin.002 S. parasanguinis_D, 277 bp amplicon. Reverse primer: 555_maxbin.004	No	No	No	0	0	na	na	na	na
parasanguinis8_316	GGTCGGCCATGGAAATGTTTT	TTGGGATGGGGTATCAAGTCG	59.7	59.5	47.6	52.4	34.1	37.5	18.4	None	318	Yes	Yes	No. Reverse primer: S. parasanguinis 9	Yes. Forward primer and reverse primer: 555_maxbin.004 S. parasanguinis_S, 318 bp amplicon	Yes. Forward primer and reverse primer: 555_maxbin.004 S. parasanguinis_S, 318 bp amplicon	No	No	No	0	0	17.25	6.11	85.5	No
parasanguinis8_185	GATCTCCATCCACCCTCGTTT	CTGGATCAAGCCAAGAGACGT	59.5	60.1	52.4	52.4	None	37.5	None	None	286	Yes	Yes	Yes	Yes. Forward primer and reverse primer: 555_maxbin.004 S. parasanguinis_S, 286 bp amplicon	Yes. Forward primer and reverse primer: 555_maxbin.004 S. parasanguinis_S, 286 bp amplicon	No	No	No	0	0	16.08	29.23	84-84.5	No
parasanguinis9_56	TTGATGGTGACCACATAGCCT	CGTCGTTCTGTAGGTGATCCA	59.1	59.5	47.6	52.4	35.8	35.9	6.4	None	260	Yes	Yes	Yes	No	Yes. Reverse primer: 729_metabat.13	No	No	Yes. Forward primer: Escherichia coli NC_000913.3 and NC_002695.2	0	0	19.52	27.85	82.5-83	No
parasanguinis9_152	ATGCCTTCATCAGCAGTGGTC	GGGGCTTCTGAAATCGGTCTT	60.7	60.3	52.4	52.4	43.4	None	None	None	251	Yes	Yes	Yes	No	Yes. Forward primer: 710_maxbin.007	No	No	No	0	0	18.96	9.72	82	No
*The lowest true signal under the Wet lab testing reffere to the highest Cq value measured for a strain when the primers specific for that strain was used.
**The smallest difference in Cq values between true and false signals reffere to the highest Cq value of strain DNA that the primers are designed to amplify and the lowest Cq value for strain DNA that the primers should not amplify.
