## Supplemental Table S5 for "Tracing of streptococcal strains from infant stool across human body sites links gut specificity to adhesins"

### Sheet: Sheet1
	Results from blasting S. parasanguinis I against S. parasanguinis F database with blastn														Results from NCBI blastp
Number*	query (S. parasanguinis I)	subject (S. parasanguinis F)	percent_identity	alignment_length	mismatches	gap_opens	query_start	query_end	subject_start	subject_end	e_value	bit_score	query_length	aln_query_length_ratio	Description	Taxid	Max Score	Total Score	Query Cover	E value	Per. Ident	Acc. Len	Accession
1	NODE_10_length_105029_cov_696.487737;11638;14445;-	NODE_8_length_96838_cov_337.469879	86.341	1391	176	9	864	2247	83197	84580	0	1504	2808	0.49537	GbpC/Spa domain-containing protein	1318	1881	1881	1	0	99.89	935	WP_049506248.1
2	NODE_12_length_79046_cov_686.224962;65370;70337;-	NODE_16_length_50571_cov_308.191013	92.547	3059	209	12	1	3042	1280	4336	0	4368	4968	0.615741	accessory Sec-dependent serine-rich glycoprotein adhesin	1318	2543	2543	1	0	81.12	1817	WP_155200206.1
3	NODE_14_length_68607_cov_680.648606;19625;29671;-	NODE_19_length_41685_cov_317.811551	85.038	5828	731	105	3826	9587	16902	11150	0	5801	10047	0.580074	SspB-related isopeptide-forming adhesin	83427	5709	5709	0.97	0	88.18	3369	WP_298615903.1
4	NODE_14_length_68607_cov_680.648606;32982;33548;-	NODE_19_length_41685_cov_317.811551	90.667	75	7	0	493	567	24237	24163	5.04e-22	100	567	0.132275	bifunctional RNase H/acid phosphatase	1318	378	378	1	4e-134	95.74	188	RSI57352.1
5	NODE_14_length_68607_cov_680.648606;40836;43505;-	NODE_19_length_41685_cov_317.811551	85.018	1375	203	3	1	1373	41343	39970	0	1395	2670	0.514981	C69 family dipeptidase	1318	1726	1726	1	0	95.95	859	WP_049506733.1
6	NODE_16_length_62024_cov_710.654366;31240;32292;+	NODE_9_length_95260_cov_325.969543	89.151	636	69	0	418	1053	32012	32647	0	793	1053	0.603989	sugar transferase	1301	719	719	1	0	100	350	WP_049496400.1
7	NODE_16_length_62024_cov_710.654366;32435;35197;+	NODE_9_length_95260_cov_325.969543	92.563	1116	83	0	1648	2763	37743	38858	0	1602	2763	0.403909	GBS Bsp-like repeat-containing protein	1301	1890	1890	1	0	100	920	WP_049506878.1
8	NODE_18_length_48741_cov_556.876418;30643;31878;+	NODE_17_length_49240_cov_251.484938	93.166	717	49	0	1	717	31065	31781	0	1053	1236	0.580097	aminoacyltransferase	1318	840	840	1	0	98.78	411	WP_049499379.1
9	NODE_2_length_166125_cov_678.807730;14652;19067;-	NODE_5_length_136854_cov_295.395520	96.201	2869	109	0	1	2869	64903	62035	0	4695	4416	0.649683	type VII secretion protein EssC	1318	2999	2999	1	0	99.32	1471	WP_227223497.1
10	NODE_2_length_166125_cov_678.807730;36164;36559;-	NODE_5_length_136854_cov_295.395520	88.265	196	21	2	1	195	83295	83101	3.27e-62	233	396	0.494949	DUF1310 family protein	1301	267	267	1	6e-92	100	131	WP_024056357.1
11	NODE_3_length_133837_cov_553.245731;85084;89274;+	NODE_14_length_66095_cov_250.109576	91.181	1338	114	4	1	1336	40638	39303	0	1814	4191	0.319256	FctA domain-containing protein	1318	2485	2485	1	0	94.99	1396	WP_193389336.1
12	NODE_3_length_133837_cov_553.245731;89330;90094;-	NODE_14_length_66095_cov_250.109576	97.315	149	4	0	1	149	37496	37644	4.98e-68	254	765	0.194771	hypothetical protein	83427	506	506	1	0	97.64	254	WP_298616400.1
13	NODE_4_length_133826_cov_513.738570;110991;119270;-	NODE_2_length_214271_cov_230.889749	90.451	3906	363	10	4380	8280	94253	90353	0	5138	8280	0.471739	CshA/CshB family fibrillar adhesin-related protein	1318	4578	4578	1	0	93.45	2759	WP_272106736.1
14	NODE_6_length_124484_cov_535.108024;3352;3963;-	NODE_6_length_123429_cov_235.622317	87.342	316	38	1	299	612	57607	57922	2.27e-100	361	612	0.51634	hypothetical protein D8866 01735	1318	409	409	1	1e-145	100	203	RSI58412.1
15	NODE_8_length_121959_cov_698.084943;5133;5537;+	NODE_7_length_120969_cov_312.865260	89.706	68	4	2	1	65	7548	7615	3.57e-17	84.2	405	0.167901	50S ribosomal protein L7/L12	1403947	258	258	1	3e-88	100	134	ETJ05816.1
16	NODE_9_length_107893_cov_541.170967;97926;98393;-	NODE_22_length_20799_cov_236.452611	94.314	299	16	1	170	468	11899	12196	2.13e-129	457	468	0.638889	hypothetical protein	1301	309	309	1	5e-108	100	155	WP_049507336.1
17	NODE_12_length_79046_cov_686.224962;71475;73199;+	NODE_30_length_1246_cov_272.048760	76.819	1113	244	9	550	1655	1223	118	4.54e-176	614	1725	0.645217	hypothetical protein	1318	471	705	0.99	2e-157	88.55	674	WP_324249898.1
18	NODE_12_length_79046_cov_686.224962;76950;79046;-	NODE_27_length_5522_cov_308.585124	98.006	1053	21	0	1045	2097	5522	4470	0	1829	2097	0.502146	accessory Sec-dependent serine-rich glycoprotein adhesin	1318	1405	2678	0.99	0	100	2037	WP_267490276.1
19	NODE_14_length_68607_cov_680.648606;3;4025;-	NODE_25_length_11490_cov_302.254710	88.375	1815	151	30	2239	4023	8264	10048	0	2128	4023	0.451156	accessory Sec-dependent serine-rich glycoprotein adhesin	1318	2526	2874	1	0	96.13	1549	WP_303468916.1
20	NODE_14_length_68607_cov_680.648606;47218;48459;-	NODE_9_length_95260_cov_325.969543	92.703	836	61	0	367	1202	88531	89366	0	1206	1242	0.673108	hypothetical protein	1301	825	825	1	0	99.03	413	WP_227038524.1
21	NODE_14_length_68607_cov_680.648606;48499;49404;-	NODE_9_length_95260_cov_325.969543	97.778	90	2	0	1	90	88492	88581	1.72e-38	156	906	0.0993377	hypothetical protein	1301	607	607	1	0	99.34	301	WP_118396328.1
22	NODE_1_length_283985_cov_625.764110;239958;240593;+	NODE_5_length_136854_cov_295.395520	92.5	80	6	0	544	623	135393	135314	2.03e-26	115	636	0.125786	TipC family immunity protein	1301	435	435	1	5e-156	100	211	WP_227038214.1
23	NODE_2_length_166125_cov_678.807730;84622;84765;-	NODE_5_length_136854_cov_295.395520	97.872	47	1	0	98	144	133598	133552	4.18e-17	82.4	144	0.326389	hypothetical protein HMPREF9391 1771	888818	74.3	74.3	0.76	4e-18	97.22	40	EGF18463.1
24	NODE_3_length_133837_cov_553.245731;90129;91514;-	NODE_14_length_66095_cov_250.109576	96.131	336	13	0	1051	1386	37126	37461	1.04e-156	549	1386	0.242424	hypothetical protein	1318	939	939	1	0	100	461	WP_049483316.1
25	NODE_6_length_124484_cov_535.108024;77606;78814;-	NODE_1_length_217928_cov_252.390345	84.552	725	108	4	16	738	23302	22580	0	715	1209	0.599669	ABC transporter ATP-binding protein	1301	818	818	1	0	99.75	402	WP_049506532.1
26	NODE_6_length_124484_cov_535.108024;78814;79623;-	NODE_1_length_217928_cov_252.390345	97.163	141	4	0	1	141	24126	23986	1.48e-63	239	810	0.174074	ABC transporter permease	1301	543	543	1	0	100	269	WP_049506533.1
27	NODE_7_length_122537_cov_642.368635;108616;109926;-	NODE_5_length_136854_cov_295.395520	88.538	506	58	0	412	917	29239	28734	3.44e-176	614	1311	0.385965	DUF6287 domain-containing protein	1318	890	890	1	0	99.77	436	WP_227223605.1
28	NODE_9_length_107893_cov_541.170967;93282;93626;-	NODE_22_length_20799_cov_236.452611	91.736	121	10	0	225	345	14729	14849	8.11e-43	169	345	0.350725	hypothetical protein	1301	223	223	1	6e-75	100	114	WP_024055918.1
	* The first 16 blast hits marked in bold are gene hits found in both blastn searches.
	Results from blasting S. parasanguinis F against S. parasanguinis I database with blastn														Results from NCBI blastp
Number*	query (S. parasanguinis F)	subject (S. parasanguinis I)	percent_identity	alignment_length	mismatches	gap_opens	query_start	query_end	subject_start	subject_end	e_value	bit_score	query_length	aln_query_length_ratio	Description	Taxid	Max_Score	Total_Score	Query_Cover	E_value	Per._Ident	Acc._Len	Accession
1	NODE_8_length_96838_cov_337.469879;81419;85162;+	NODE_10_length_105029_cov_696.487737	86.341	1391	176	9	1779	3162	13582	12199	0	1504	3744	0.371528	GbpC/Spa domain-containing protein	1318	2466	2466	1	0	99.04	1247	WP_223325491.1
2	NODE_16_length_50571_cov_308.191013;1280;5845;+	NODE_12_length_79046_cov_686.224962	92.547	3059	209	12	1	3057	70337	67296	0	4368	4566	0.669952	accessory Sec-dependent serine-rich glycoprotein adhesin	1318	2444	2444	1	0	91.42	1560	WP_195327008.1
3	NODE_19_length_41685_cov_317.811551;9715;21759;-	NODE_14_length_68607_cov_680.648606	85.033	5826	735	102	4858	10610	25846	20085	0	5801	12045	0.483686	FctA domain-containing protein	1318	6700	6700	1	0	86.79	4023	WP_350017279.1
4	NODE_19_length_41685_cov_317.811551;24697;25152;-	NODE_14_length_68607_cov_680.648606	96.635	208	7	0	149	356	32819	32612	4.58e-96	346	456	0.45614	isochorismatase family protein	1318	311	311	1	6e-109	100	151	WP_023919765.1
5	NODE_19_length_41685_cov_317.811551;39397;41343;-	NODE_14_length_68607_cov_680.648606	85.018	1375	203	3	1	1374	43505	42133	0	1395	1947	0.706215	C69 family dipeptidase	1301	1335	1335	1	0	100	648	WP_049486371.1
6	NODE_9_length_95260_cov_325.969543;31595;32647;+	NODE_16_length_62024_cov_710.654366	89.151	636	69	0	418	1053	31657	32292	0	793	1053	0.603989	sugar transferase	1301	719	719	1	0	99.71	350	WP_070665033.1
7	NODE_9_length_95260_cov_325.969543;36405;38858;+	NODE_16_length_62024_cov_710.654366	92.563	1116	83	0	1339	2454	34082	35197	0	1602	2454	0.454768	GBS Bsp-like repeat-containing protein	1301	1678	1678	1	0	99.51	817	WP_155170427.1
8	NODE_17_length_49240_cov_251.484938;31065;32300;+	NODE_18_length_48741_cov_556.876418	93.166	717	49	0	1	717	30643	31359	0	1053	1236	0.580097	aminoacyltransferase	2608887	847	847	1	0	100	411	WP_254727044.1
9	NODE_5_length_136854_cov_295.395520;60491;64903;-	NODE_2_length_166125_cov_678.807730	96.201	2869	109	0	1	2869	19067	16199	0	4695	4413	0.650125	type VII secretion protein EssC	1318	3006	3006	1	0	99.18	1470	WP_049474442.1
10	NODE_5_length_136854_cov_295.395520;82900;83295;-	NODE_2_length_166125_cov_678.807730	88.265	196	21	2	1	195	36559	36365	3.21e-62	233	396	0.494949	DUF1310 family protein	1318	266	266	1	2e-91	99.24	131	WP_155200103.1
11	NODE_14_length_66095_cov_250.109576;38452;40638;-	NODE_3_length_133837_cov_553.245731	91.174	1337	116	2	1	1336	85084	86419	0	1814	2187	0.61134	Cna B-type domain-containing protein	1318	1405	1405	1	0	100	728	WP_272144569.1
12	NODE_14_length_66095_cov_250.109576;37496;38260;+	NODE_3_length_133837_cov_553.245731	96.129	155	6	0	1	155	90094	89940	4.88e-68	254	765	0.202614	hypothetical protein	1301	523	523	1	0	100	254	WP_118095358.1
13	NODE_2_length_214271_cov_230.889749;90353;99331;-	NODE_4_length_133826_cov_513.738570	90.451	3906	363	10	5079	8979	114891	110991	0	5138	8979	0.435015	CshA/CshB family fibrillar adhesin-related protein	1318	5511	5511	1	0	95.72	2978	WP_080978905.1
14	NODE_6_length_123429_cov_235.622317;57239;57922;+	NODE_6_length_124484_cov_535.108024	88.119	303	36	0	382	684	3654	3352	2.49e-100	361	684	0.442982	hypothetical protein	1301	453	453	1	2e-162	99.12	227	WP_227038423.1
15	NODE_7_length_120969_cov_312.865260;7548;8156;+	NODE_8_length_121959_cov_698.084943	89.706	68	4	2	1	68	5133	5197	5.36e-17	84.2	609	0.111658	amylase-binding adhesin AbpA	1301	398	398	1	2e-141	100	202	WP_118398219.1
16	NODE_22_length_20799_cov_236.452611;11673;12200;+	NODE_9_length_107893_cov_541.170967	94.389	303	16	1	227	528	98224	97922	1.41e-131	464	528	0.573864	hypothetical protein HMPREF1195 00735	1073372	330	330	0.98	2e-115	91.91	174	ETD14412.1
17	NODE_15_length_52553_cov_233.486527;34883;35266;-	NODE_3_length_133837_cov_553.245731	93.373	166	11	0	1	166	23696	23531	3.99e-66	246	384	0.432292	hypothetical protein	1306	259	259	1	6e-89	99.21	127	WP_287312420.1
18	NODE_15_length_52553_cov_233.486527;37465;39261;-	NODE_3_length_133837_cov_553.245731	95.704	1257	54	0	541	1797	27151	25895	0	2023	1797	0.699499	hypothetical protein	1318	1211	1211	1	0	97.83	602	WP_272157390.1
19	NODE_19_length_41685_cov_317.811551;27949;30876;-	NODE_29_length_423_cov_1.040462	96	350	14	0	2578	2927	420	71	1.67e-162	569	2928	0.119536	YfhO family protein	1318	1989	1989	1	0	100	975	WP_350012190.1
20	NODE_1_length_217928_cov_252.390345;22097;23320;-	NODE_6_length_124484_cov_535.108024	84.552	725	108	4	19	741	78799	78077	0	715	1224	0.59232	ABC transporter ATP-binding protein	1301	838	838	1	0	99.51	407	WP_049482481.1
21	NODE_1_length_217928_cov_252.390345;23320;24126;-	NODE_6_length_124484_cov_535.108024	97.163	141	4	0	1	141	79623	79483	1.44e-63	239	807	0.174721	ABC transporter permease	1301	535	535	1	0	100	268	WP_003003247.1
22	NODE_1_length_217928_cov_252.390345;99642;100925;-	NODE_21_length_18411_cov_566.812534	92.6	946	68	2	340	1284	1	945	0	1358	1284	0.73676	UDP-N-acetylglucosamine 1-carboxyvinyltransferase	1301	869	869	1	0	100	427	WP_031573401.1
23	NODE_22_length_20799_cov_236.452611;9777;10226;+	NODE_9_length_107893_cov_541.170967	89.494	257	23	3	1	255	98393	98139	7.61e-89	322	450	0.571111	hypothetical protein	1301	297	297	1	2e-103	100	149	WP_229101008.1
24	NODE_25_length_11490_cov_302.254710;5954;11488;+	NODE_14_length_68607_cov_680.648606	88.387	1817	151	30	2311	4097	1787	1	0	2132	5535	0.328275	accessory Sec-dependent serine-rich glycoprotein adhesin	1318	2097	4210	0.74	0	96.05	2177	WP_080934916.1
25	NODE_47_length_119_cov_232.833333;1;117;+	NODE_12_length_79046_cov_686.224962	98.701	77	1	0	41	117	78187	78111	6.76e-34	137	117	0.65812	accessory Sec-dependent serine-rich glycoprotein adhesin	3098076	82.4	195	0.97	1e-18	100	1843	WP_320909679.1
26	NODE_4_length_149528_cov_263.272002;38220;38546;-	NODE_1_length_283985_cov_625.764110	96.296	189	7	0	139	327	27947	28135	1.18e-85	311	327	0.577982	trehalose operon repressor	1318	212	212	1	1e-69	97.22	194	MCB6480064.1
27	NODE_4_length_149528_cov_263.272002;74481;75356;+	NODE_11_length_90939_cov_593.709670	85.294	102	15	0	775	876	70343	70242	1.66e-23	106	876	0.116438	hypothetical protein	1318	577	577	0.99	0	99.31	291	WP_129824021.1
28	NODE_6_length_123429_cov_235.622317;41838;42533;+	NODE_6_length_124484_cov_535.108024	79.885	348	60	10	354	696	15922	15580	7.41e-66	246	696	0.5	Ltp family lipoprotein	1318	473	473	1	4e-170	100	231	WP_229027532.1
29	NODE_7_length_120969_cov_312.865260;73386;73703;+	NODE_8_length_121959_cov_698.084943	100	29	0	0	290	318	77273	77301	2.13e-08	54.7	318	0.091195	type IIL restriction-modification enzyme MmeI	1301	218	218	1	2e-73	100	105	WP_324737950.1
30	NODE_9_length_95260_cov_325.969543;32793;36266;+	NODE_16_length_62024_cov_710.654366	100	29	0	0	1	29	32435	32463	2.47e-07	54.7	3474	0.00834773	GBS Bsp-like repeat-containing protein	1318	2369	2369	1	0	99.14	1157	WP_118227755.1
31	NODE_9_length_95260_cov_325.969543;56399;60109;+	NODE_16_length_62024_cov_710.654366	91.772	2224	183	0	178	2401	51666	53889	0	3094	3711	0.599299	alpha-L-fucosidase	1739422	2534	2534	1	0	99.68	1236	WP_070594616.1
32	NODE_9_length_95260_cov_325.969543;66385;67179;+	NODE_16_length_62024_cov_710.654366	94.924	197	10	0	7	203	60097	60293	1.07e-84	309	795	0.247799	nicotinamide riboside transporter PnuC	1301	532	532	0.98	0	100	260	WP_118396789.1
	* The first 16 blast hits marked in bold are gene hits found in both blastn searches.
